# A high-quality *de novo* genome assembly based on nanopore sequencing of a wild-caught coconut rhinoceros beetle (*Oryctes rhinoceros*)

**DOI:** 10.1101/2021.09.12.459717

**Authors:** Igor Filipović, Gordana Rašić, James Hereward, Maria Gharuka, Gregor J. Devine, Michael J. Furlong, Kayvan Etebari

## Abstract

**Background:** An optimal starting point for relating genome function to organismal biology is a high-quality nuclear genome assembly, and long-read sequencing is revolutionizing the production of this genomic resource in insects. Despite this, nuclear genome assemblies have been under-represented for agricultural insect pests, particularly from the order Coleoptera. Here we present a *de novo* genome assembly and structural annotation for the coconut rhinoceros beetle, *Oryctes rhinoceros* (Coleoptera: Scarabaeidae), based on Oxford Nanopore Technologies (ONT) long-read data generated from a wild-caught female, as well as the assembly process that also led to the recovery of the complete circular genome assemblies of the beetle’s mitochondrial genome and that of the biocontrol agent, Oryctes rhinoceros nudivirus (OrNV). As an invasive pest of palm trees, *O. rhinoceros* is undergoing an expansion in its range across the Pacific Islands, requiring new approaches to management that may include strategies facilitated by genome assembly and annotation.

**Results:** High-quality DNA isolated from an adult female was used to create four ONT libraries that were sequenced using four MinION flow cells, producing a total of 27.2 Gb of high-quality long-read sequences. We employed an iterative assembly process and polishing with one lane of high-accuracy Illumina reads, obtaining a final size of the assembly of 377.36 Mb that had high contiguity (fragment N50 length = 12 Mb) and accuracy, as evidenced by the exceptionally high completeness of the benchmarked set of conserved single-copy orthologous genes (BUSCO completeness = 99.11%). These quality metrics place our assembly as the most complete of the published Coleopteran genomes. The structural annotation of the nuclear genome assembly contained a highly-accurate set of 16,371 protein-coding genes showing BUSCO completeness of 92.09%, as well as the expected number of non-coding RNAs and the number and structure of paralogous genes in a gene family like Sigma GST.

**Conclusions:** The genomic resources produced in this study form a foundation for further functional genetic research and management programs that may inform the control and surveillance of *O. rhinoceros* populations, and we demonstrate the efficacy of *de novo* genome assembly using long-read ONT data from a single field-caught insect.
