## Supplemental Table 1 for "A high-quality *de novo* genome assembly based on nanopore sequencing of a wild-caught coconut rhinoceros beetle (*Oryctes rhinoceros*)"

### Sheet: Lib-stats
No	file_name(s)	library_set	fail/pass	library_number	guppy	total_length	reads	mean_length	longest	shortest	N50	L50	N70	L70	N90	L90
1	20190911_0511_MN31891_FAL08067_853c1d1b_fail.fastq	Lib01	fail	1	v3.2.4	605038688	117238	5160.77	80841	1	9418	19036	5890	35238	2818	64874
2	20190911_0511_MN31891_FAL08067_853c1d1b_pass.fastq	Lib01	pass	1	v3.2.4	7721445151	950933	8119.86	137771	38	11860	202206	7931	361570	4002	626144
3	S4-Lib01-G422-HAC-fail.fastq	Lib01	fail	1	v4.2.2	496984441	96193	5166.53	92051	1	9632	15154	6098	28113	3014	51309
4	S4-Lib01-G422-HAC-pass.fastq	Lib01	pass	1	v4.2.2	7874976498	971978	8102.01	142662	1	11870	205918	7935	368326	3988	638408
5	20190918_0511_MN32581_FAL02290_1ae475a9_fail.fastq	Lib02	fail	2	v3.2.4	465819672	110661	4209.43	94365	1	10526	13325	6056	24926	2273	49253
6	20190918_0511_MN32581_FAL02290_1ae475a9_pass.fastq	Lib02	pass	2	v3.2.4	4945783876	785339	6297.64	109745	1	12786	123067	8220	219043	3561	396290
7	S4-Lib02-G422-HAC-fail.fastq	Lib02	fail	2	v4.2.2	371985347	85161	4368.02	99768	1	10818	10229	6334	19170	2505	37437
8	S4-Lib02-G422-HAC-pass.fastq	Lib02	pass	2	v4.2.2	5037747424	810839	6213.01	110418	1	12682	126154	8124	224882	3559	408365
9	20190917_1131_MN31601_FAL13152_e2282280_fail.fastq	Lib03	fail	3	v3.2.4	1125338770	242613	4638.41	136094	1	8375	40034	5150	74167	2420	136694
10	20190917_1131_MN31601_FAL13152_e2282280_pass.fastq	Lib03	pass	3	v3.2.4	7337983490	1186900	6182.48	120604	40	9874	230481	6450	413506	3253	732091
11	S4-Lib03-G422-HAC-fail.fastq	Lib03	fail	3	v4.2.2	756107703	166053	4553.41	88904	1	8428	26536	5222	49262	2463	90647
12	S4-Lib03-G422-HAC-pass.fastq	Lib03	pass	3	v4.2.2	7714829712	1263460	6106.11	122991	1	9787	244097	6369	438604	3198	778090
13	20190917_1158_MN31891_FAL13410_675aeae8_fail.fastq	Lib0405	fail	4	v3.2.4	800440691	238025	3362.84	579568	1	8079	26206	4116	54051	1615	111358
14	20190917_1158_MN31891_FAL13410_675aeae8_pass.fastq	Lib0405	pass	4	v3.2.4	6424665237	1241841	5173.5	143611	1	11182	169065	6218	322298	2805	638899
15	S4-Lib0405-G422-HAC-fail.fastq	Lib0405	fail	4	v4.2.2	695125816	197478	3520.02	470045	1	8624	21451	4505	43725	1808	89798
16	S4-Lib0405-G422-HAC-pass.fastq	Lib0405	pass	4	v4.2.2	6574082266	1282388	5126.44	148397	1	11120	173367	6151	331364	2752	657836
17	20190911_0511_MN31891_FAL08067_853c1d1b_fail.fastq + 20190911_0511_MN31891_FAL08067_853c1d1b_pass.fastq	Lib01	fail+pass	1	v3.2.4	8326483839	1068171	7795.09	137771	1	11679	220582	7774	395458	3852	688793
18	S4-Lib01-G422-HAC-fail.fastq + S4-Lib01-G422-HAC-pass.fastq	Lib01	fail+pass	1	v4.2.2	8371960939	1068171	7837.66	142662	1	11735	220630	7818	395540	3885	688411
19	20190918_0511_MN32581_FAL02290_1ae475a9_fail.fastq + 20190918_0511_MN32581_FAL02290_1ae475a9_pass.fastq	Lib02	fail+pass	2	v3.2.4	5411603548	896000	6039.74	109745	1	12600	136082	8026	243114	3519	443509
20	S4-Lib02-G422-HAC-fail.fastq + S4-Lib02-G422-HAC-pass.fastq	Lib02	fail+pass	2	v4.2.2	5409732771	896000	6037.65	110418	1	12558	136214	7998	243587	3527	444740
21	20190917_1131_MN31601_FAL13152_e2282280_fail.fastq + 20190917_1131_MN31601_FAL13152_e2282280_pass.fastq	Lib03	fail+pass	3	v3.2.4	8463322260	1429513	5920.42	136094	1	9680	269819	6265	486157	3114	866144
22	S4-Lib03-G422-HAC-fail.fastq + S4-Lib03-G422-HAC-pass.fastq	Lib03	fail+pass	3	v4.2.2	8470937415	1429513	5925.75	122991	1	9667	270235	6259	487013	3117	867285
23	20190917_1158_MN31891_FAL13410_675aeae8_fail.fastq + 20190917_1158_MN31891_FAL13410_675aeae8_pass.fastq	Lib0405	fail+pass	4	v3.2.4	7225105928	1479866	4882.27	579568	1	10828	193929	5924	373282	2625	744590
24	S4-Lib0405-G422-HAC-fail.fastq + S4-Lib0405-G422-HAC-pass.fastq	Lib0405	fail+pass	4	v4.2.2	7269208082	1479866	4912.07	470045	1	10880	194090	5958	373593	2635	744790
25	20190911_0511_MN31891_FAL08067_853c1d1b_fail.fastq + 20190917_1131_MN31601_FAL13152_e2282280_fail.fastq + 20190917_1158_MN31891_FAL13410_675aeae8_fail.fastq + 20190918_0511_MN32581_FAL02290_1ae475a9_fail.fastq	Lib01_02_03_0405	fail	1+2+3+4	v3.2.4	2996637821	708537	4229.33	579568	1	8821	98007	5142	186613	2252	358600
26	20190911_0511_MN31891_FAL08067_853c1d1b_pass.fastq + 20190917_1131_MN31601_FAL13152_e2282280_pass.fastq + 20190917_1158_MN31891_FAL13410_675aeae8_pass.fastq + 20190918_0511_MN32581_FAL02290_1ae475a9_pass.fastq	Lib01_02_03_0405	pass	1+2+3+4	v3.2.4	26429877754	4165013	6345.69	143611	1	11256	719435	7150	1306943	3471	2382372
27	S4-Lib01-G422-HAC-fail.fastq + S4-Lib02-G422-HAC-fail.fastq + S4-Lib03-G422-HAC-fail.fastq + S4-Lib0405-G422-HAC-fail.fastq	Lib01_02_03_0405	fail	1+2+3+4	v4.2.2	2320203307	544885	4258.15	470045	1	9095	72926	5359	139176	2380	266891
28	S4-Lib01-G422-HAC-pass.fastq + S4-Lib02-G422-HAC-pass.fastq + S4-Lib03-G422-HAC-pass.fastq + S4-Lib0405-G422-HAC-pass.fastq	Lib01_02_03_0405	pass	1+2+3+4	v4.2.2	27201635900	4328665	6284.07	148397	1	11184	743704	7088	1352849	3462	2469628
