## Supplemental Table 2 for "A high-quality *de novo* genome assembly based on nanopore sequencing of a wild-caught coconut rhinoceros beetle (*Oryctes rhinoceros*)"

### Sheet: Flye-assemblies-stats
No	ID	min_overlap	repeat_number	library_set	guppy	flye	pilon	total_length	fragments	mean_length	longest	shortest	N_count	Gaps	N50	L50	N70	L70	N90	L90	BUSCOs [C]	BUSCOs [S]	BUSCOs [D]	BUSCOs [F]	BUSCOs [M]	Total	C [%]	S [%]	M [%]	F [%]
1	S4-i-v0	2000	1	Lib01	v3.2.4	v2.5	N	370427459	616	601343	17274687	507	1500	15	2997874	34	1986137	64	779824	122	956	953	3	408	760	2124	0.450094	0.448682	0.357815	0.19209
2	S4-i-v0p	2000	1	Lib01	v3.2.4	v2.5	Y	368971082	616	598979	17198509	507	1500	15	2987348	34	1977951	64	776356	122	2064	2050	14	35	25	2124	0.971751	0.96516	0.0117702	0.0164783
3	S4-2k-v0	2000	1	Lib01	v4.2.2	v2.8.2	N	369413590	575	642458	18949739	497	1600	16	6517864	17	3659307	32	1583051	61	1885	1869	16	108	131	2124	0.887476	0.879944	0.0616761	0.0508475
4	S4-2k-v0p	2000	1	Lib01	v4.2.2	v2.8.2	Y	369165869	575	642028	18928765	497	1600	16	6514049	17	3661507	32	1583691	61	2093	2076	17	18	13	2124	0.985405	0.977401	0.00612053	0.00847458
5	S4-i-v1	5000	1	Lib01_02_03_0405	v3.2.4	v2.5	N	371363756	427	869704	19019995	495	600	6	9822370	14	5537805	25	1799986	47	1370	1364	6	325	429	2124	0.645009	0.642185	0.201977	0.153013
6	S4-i-v2	5000	1	Lib01_02_03_0405	v3.2.4	v2.5	Y	369266963	427	864794	18892116	493	600	6	9770918	14	5516805	25	1787779	47	2079	2064	15	25	20	2124	0.978814	0.971751	0.0094162	0.0117702
7	S4-i-v3	5000	1	Lib01_02_03_0405	v3.2.4	v2.5	Y	369176392	425	868650	18896710	493	600	6	9771455	14	5516334	25	1788193	47	2079	2064	15	25	20	2124	0.978814	0.971751	0.0094162	0.0117702
8	S4-5k-1v1	5000	1	Lib01_02_03_0405	v4.2.2	v2.8.2	N	376386416	1074	350453	24186630	436	1300	13	11834548	12	6392022	20	1592362	43	2019	2002	17	44	61	2124	0.950565	0.942561	0.0287194	0.0207156
9	S4-5k-1v2	5000	1	Lib01_02_03_0405	v4.2.2	v2.8.2	Y	376102763	1074	350189	24178131	436	1300	13	11814726	12	6380424	20	1592004	43	2102	2084	18	8	14	2124	0.989642	0.981168	0.00659134	0.00376648
10	S4-5k5-1v1	5500	1	Lib01_02_03_0405	v4.2.2	v2.8.2	N	375483858	1057	355235	19329056	495	1200	12	11221939	12	5595567	21	1587631	43	2038	2018	20	40	46	2124	0.95951	0.950094	0.0216573	0.0188324
11	S4-5k5-1v2	5500	1	Lib01_02_03_0405	v4.2.2	v2.8.2	Y	375197898	1057	354965	19320754	495	1200	12	11210626	12	5591271	21	1587169	43	2106	2083	23	8	10	2124	0.991525	0.980697	0.0047081	0.00376648
12	S4-6k-1v1	6000	1	Lib01_02_03_0405	v4.2.2	v2.8.2	N	376298148	1086	346499	25168938	502	900	9	13116985	11	6410126	20	1398349	42	2043	2020	23	42	39	2124	0.961864	0.951036	0.0183616	0.019774
13	S4-6k-1v2	6000	1	Lib01_02_03_0405	v4.2.2	v2.8.2	Y	376017719	1086	346241	25155207	471	900	9	13102162	11	6398883	20	1395577	42	2105	2082	23	8	11	2124	0.991055	0.980226	0.00517891	0.00376648
14	S4-6k5-1v1	6500	1	Lib01_02_03_0405	v4.2.2	v2.8.2	N	377344624	1044	361441	21970531	511	1200	12	10593990	13	5279865	23	1379911	47	2027	2008	19	43	54	2124	0.954331	0.945386	0.0254237	0.0202448
15	S4-6k5-1v2	6500	1	Lib01_02_03_0405	v4.2.2	v2.8.2	Y	377050774	1044	361160	21951280	511	1200	12	10590907	13	5270753	23	1378334	47	2101	2080	21	9	14	2124	0.989171	0.979284	0.00659134	0.00423729
16	S4-7k-1v1	7000	1	Lib01_02_03_0405	v4.2.2	v2.8.2	N	376820491	1035	364078	32705548	501	500	5	10678062	12	5819388	22	1781227	42	2017	1998	19	42	65	2124	0.949623	0.940678	0.0306026	0.019774
17	S4-7k-1v2	7000	1	Lib01_02_03_0405	v4.2.2	v2.8.2	Y	376534343	1035	363801	32677744	501	500	5	10685331	12	5811686	22	1780120	42	2105	2081	24	7	12	2124	0.991055	0.979755	0.00564972	0.00329567
18	S4-7k-2v1	7000	2	Lib01_02_03_0405	v4.2.2	v2.8.2	N	377790627	1015	372208	32696904	480	700	7	10689833	12	5807656	22	1755914	44	2042	2020	22	40	42	2124	0.961394	0.951036	0.019774	0.0188324
19	S4-7k-2v2	7000	2	Lib01_02_03_0405	v4.2.2	v2.8.2	Y	377502670	1015	371924	32668840	480	700	7	10697052	12	5800078	22	1754919	44	2105	2080	25	9	10	2124	0.991055	0.979284	0.0047081	0.00423729
20	S4-7k-2v3	7000	2	Lib01_02_03_0405	v4.2.2	v2.8.2	Y	377359921	1013	372517	32668829	480	700	7	10697081	12	5800043	22	1754971	44	2105	2080	25	9	10	2124	0.991055	0.979284	0.0047081	0.00423729
21	S4-7k-3v1	7000	3	Lib01_02_03_0405	v4.2.2	v2.8.2	N	377294796	1035	364536	32694389	501	800	8	10676515	11	6457358	21	1752710	42	2095	2072	23	8	21	2124	0.986347	0.975518	0.00988701	0.00376648
22	S4-7k-3v2	7000	3	Lib01_02_03_0405	v4.2.2	v2.8.2	Y	377014553	1035	364265	32668034	503	800	8	10683797	11	6457984	21	1752133	42	2102	2079	23	9	13	2124	0.989642	0.978814	0.00612053	0.00423729
23	S4-7k5-1v1	7500	1	Lib01_02_03_0405	v4.2.2	v2.8.2	N	376772444	1032	365090	25166683	499	800	8	10677706	12	5391009	22	1305874	48	2022	1997	25	40	62	2124	0.951977	0.940207	0.0291902	0.0188324
24	S4-7k5-1v2	7500	1	Lib01_02_03_0405	v4.2.2	v2.8.2	Y	376492394	1032	364818	25153081	497	800	8	10684993	12	5380953	22	1305671	48	2102	2076	26	9	13	2124	0.989642	0.977401	0.00612053	0.00423729
25	S4-8k-1v1	8000	1	Lib01_02_03_0405	v4.2.2	v2.8.2	N	378067963	1031	366700	32686857	499	700	7	11761645	11	5807692	20	1418137	44	2033	2013	20	41	50	2124	0.957156	0.94774	0.0235405	0.0193032
26	S4-8k-1v2	8000	1	Lib01_02_03_0405	v4.2.2	v2.8.2	Y	377787862	1031	366429	32661009	499	700	7	11762682	11	5800111	20	1415602	44	2100	2076	24	8	16	2124	0.988701	0.977401	0.00753296	0.00376648
27	S4-8k5-1v1	8500	1	Lib01_02_03_0405	v4.2.2	v2.8.2	N	378742710	1006	376484	26992868	588	700	7	8998511	12	5330112	24	1423435	51	2037	2012	25	39	48	2124	0.95904	0.947269	0.0225989	0.0183616
28	S4-8k5-1v2	8500	1	Lib01_02_03_0405	v4.2.2	v2.8.2	Y	378459523	1006	376202	26972351	588	700	7	8995034	12	5322459	24	1420833	51	2096	2071	25	10	18	2124	0.986817	0.975047	0.00847458	0.0047081
29	S4-9k-1v1	9000	1	Lib01_02_03_0405	v4.2.2	v2.8.2	N	379441255	1006	377178	22987836	503	600	6	9898283	14	5349819	25	1305218	52	2038	2011	27	39	47	2124	0.95951	0.946798	0.0221281	0.0183616
30	S4-9k-1v2	9000	1	Lib01_02_03_0405	v4.2.2	v2.8.2	Y	379160279	1006	376899	22966076	503	600	6	9901035	14	5342464	25	1305187	52	2106	2077	29	5	13	2124	0.991525	0.977872	0.00612053	0.00235405
31	S4-9k5-1v1	9500	1	Lib01_02_03_0405	v4.2.2	v2.8.2	N	378606892	996	380127	22989357	528	700	7	8221885	15	5163735	27	1305229	54	2017	1994	23	44	63	2124	0.949623	0.938795	0.029661	0.0207156
32	S4-9k5-1v2	9500	1	Lib01_02_03_0405	v4.2.2	v2.8.2	Y	378324806	996	379844	22967404	528	700	7	8207819	15	5160054	27	1305143	54	2107	2083	24	7	10	2124	0.991996	0.980697	0.0047081	0.00329567
33	S4-10k-1v1	10000	1	Lib01_02_03_0405	v4.2.2	v2.8.2	N	379835858	996	381361	22524622	490	500	5	6741046	15	4288787	28	1188899	59	2032	2004	28	44	48	2124	0.956685	0.943503	0.0225989	0.0207156
34	S4-10k-1v2	10000	1	Lib01_02_03_0405	v4.2.2	v2.8.2	Y	379554907	996	381079	22507654	490	500	5	6737827	15	4288201	28	1187475	59	2104	2076	28	8	12	2124	0.990584	0.977401	0.00564972	0.00376648
