## Supplemental Table 3 for "A high-quality *de novo* genome assembly based on nanopore sequencing of a wild-caught coconut rhinoceros beetle (*Oryctes rhinoceros*)"

### Sheet: NCBI - Metadata
ID	Organism name:	Infraspecific name:	Isolate:	Sex:	BioSample:	BioProject:	Submitter:	Date:	Assembly level:	Genome representation:	RefSeq category:	GenBank assembly accession:	RefSeq assembly accession:	RefSeq assembly and GenBank assembly identical:	WGS Project:	Assembly method:	Expected final version:	Genome coverage:	Sequencing technology:	Total sequence length	Total ungapped length	Gaps between scaffolds	Number of scaffolds	Scaffold N50	Scaffold L50	Number of contigs	Contig N50	Contig L50
1	Abscondita terminalis (beetles)		Ate-2015		SAMN12385057	PRJNA556938	Northwestern Polytechnical University	2020/06/23	Scaffold	full	representative genome	GCA_013368085.1 (latest)	n/a	n/a	JABVZW01	wtdbg v. 2	yes	67.39x	PacBio RSII	499652588	499618917	0	3187	1220005	105	3273	1220005	105
2	Adranes taylori (beetles)		VQZ8XHXIT6		SAMN07456602	PRJNA397423	IRIDIAN GENOMES	2020/01/14	Scaffold	full	representative genome	GCA_009867245.1 (latest)	n/a	n/a	WYDF01	SPAdes v. 2019	yes	140.0x	Illumina	887888497	887065838	0	113285	583424	13	123425	27425	3453
3	Aenictocupidus jacobsonorum (beetles)		3IH3JLJVSH		SAMN07457118	PRJNA397425	IRIDIAN GENOMES	2020/01/30	Scaffold	full	representative genome	GCA_010014765.1 (latest)	n/a	n/a	JAAAKC01	SPAdes v. 2019	yes	120.0x	Illumina	178224308	177043018	0	77446	445844	6	89330	5917	2695
4	Aethina tumida (small hive beetle)		BRL-Maryland		SAMN06036204	PRJNA256171	Small Hive Beetle Consortium	2017/01/05	Contig	full	representative genome	GCA_001937115.1 (latest)	GCF_001937115.1 (latest)	yes	MRBJ01	Sparse/proovread/Sparc v. 2016-9-15	yes	535.0x	Illumina HiSeq; PacBio	234344249	234344249					3063	298879	193
5	Agrilus planipennis (emerald ash borer)		EAB-ADULT	female	SAMN02439909	PRJNA230921	The BCM-HGSC i5K pilot project	2018/01/03	Scaffold	full	representative genome	GCA_000699045.2 (latest)	GCF_000699045.2 (latest)	no (hide details)	JENH02	AllPaths LG v. 44620; Atlas Link v. 1.0; Atlas GapFill v. 2.2; redundans v. 0.12c	no	124.7x	Illumina	353072773	315615807	0	3613	1113421	91	23186	28329	3132
6	!Alaus oculatus (big-eyed click beetle)		RI92KLCK1P		SAMN13087576	PRJNA578932	IRIDIAN GENOMES	2020/01/10	Scaffold	full	representative genome	GCA_009852465.1 (latest)	n/a	n/a	WUUV01	SPAdes v. 2019	yes	141.0x	Illumina	188381324	171430951	0	222737	1329116	5	222850	2461	1498
7	Aleochara bilineata (beetles)		Rennes		SAMN06611084	PRJNA378164	VU University Amsterdam	2018/04/17	Scaffold	full	representative genome	GCA_003054995.1 (latest)	n/a	n/a	NBZA01	Platanus v. 1.2.4	yes	220.0x	Illumina HiSeq	85899700	84976950	0	33003	54149	410	40228	12135	1402
8	Anoplophora glabripennis (Asian longhorned beetle)		ALB-LARVAE		SAMN02222868	PRJNA167479	The i5k Initiative	2017/12/12	Scaffold	full	representative genome	GCA_000390285.2 (latest)	GCF_000390285.2 (latest)	no (hide details)	AQHT02	AllPaths v. 35218; ATLAS-link v. 1.0; ATLAS-gapfill v. 2.2; redundans v. 0.12c	no	121.0x	Illumina HiSeq	706968555	679807856	0	9867	678234	269	26749	80490	2230
9	Asbolus verrucosus (beetles)		Butters	male	SAMN06045821	PRJNA354432	Wright State University	2019/02/13	Scaffold	full	representative genome	GCA_004193795.1 (latest)	n/a	n/a	QDEB01	CLC Genomics Workbench v. 7.5	no	30.0x	Illumina HiSeq	249608069	248278581	0	135581	5726	10566	155593	4550	13060
10	Callosobruchus maculatus (cowpea weevil)				SAMEA5215503	PRJEB30475	Evolutionary Biology Centre	2019/11/08	Contig	full	representative genome	GCA_900659725.1 (latest)	n/a	n/a	CAACVG01			32x		1007816681	1007816681					15778	212245	1183
11	Chrysina resplendens (beetles)	Breed: captive colony	AFHOYGUGMI		SAMN06220490	PRJNA341359	IRIDIAN GENOMES	2020/01/29	Scaffold	full	representative genome	GCA_010091895.1 (latest)	n/a	n/a	JAADJY01	SPAdes v. 2019	yes	180.0x	Illumina	611439635	611353466	0	113068	20696	368	114419	20382	1117
12	Coccinella septempunctata (seven-spotted ladybird)	Strain: MD8			SAMD00119387	PRJDB7050	National Institute for Basic Biology	2018/08/24	Scaffold	full	representative genome	GCA_003568925.1 (latest)	n/a	n/a	BHEC01	Supernova v. 2.0.0		150x	10x Genomics Chromium; Illumina Hiseq X	514957465	468006265	0	55573	67752	709	66468	21314	5248
13	Cryptolaemus montrouzieri (beetles)		SYSU2018	male	SAMN14615318	PRJNA626074	Sun Yat-sen University	2020/07/02	Contig	full	representative genome	GCA_013387265.1 (latest)	n/a	n/a	JABFTP01	SMARTdenovo v. Dec-2019	yes	107.91x	Oxford Nanopore; Illumina NovaSeq	988106770	988106770					398	10375940	26
14	Dendroctonus ponderosae (mountain pine beetle)	male			SAMN01121785	PRJNA162621	The Tria Project: Mountain Pine Beetle System Genomics	2013/04/10	Scaffold	full	representative genome	GCA_000355655.1 (latest)	GCF_000355655.1 (latest)	yes	APGK01	ABySS v. 1.3.0		443.0x	Illumina GAII	252847629	201821862	0	8188	628732	87	59583	7451	6411
15	Diabrotica virgifera virgifera (western corn rootworm)		Ped12-6-A-3	female	SAMN08631342	PRJNA432972	University of Illinois at Urbana-Champaign	2018/10/15	Scaffold	full	representative genome	GCA_003013835.2 (latest)	GCF_003013835.1 (latest)	yes	PXJM02	SOAPdenovo v. 2013; LRNA_Scaffolder v. 2017; Dovetail: Chicago v. 2018	yes	50.0x	Illumina HiSeq	2418073815	1850692199	0	87712	489108	1128	585680	6238	84252
16	Elaeidobius kamerunicus (beetles)		PL Ekam 1	male	SAMN15158884	PRJNA637822	PT. Astra Agro Lestari Tbk	2020/10/05	Scaffold	full	representative genome	GCA_014849505.1 (latest)	n/a	n/a	JACGEL01	SPAdes v. 3.10.1	no	17.0x	Illumina NextSeq	269635327	263788630	0	364527	1084	72644	478072	849	92656
17	Harmonia axyridis (beetles)				SAMN13111588	PRJNA579455	Zhejiang University	2020/02/27	Scaffold	full	representative genome	GCA_011033045.1 (latest)	n/a	n/a	WMPA01	FALCON v. 2-2019	yes	346.0x	PacBio RSII; Illumina HiSeq	417140630	412982755	0	2183	2054022	44	2785	1254346	79
18	Hycleus cichorii (beetles)		WYM002	male	SAMN07251593	PRJNA390850	Guizhou University	2020/07/28	Scaffold	full	representative genome	GCA_013841215.1 (latest)	n/a	n/a	JACDRQ01	SOAPdenovo v. 2017-07-20T00:00:00	yes	39.3x	Illumina HiSeq	99165299	98995137	0	13823	99766	233	16072	86942	258
19	Hycleus phaleratus (beetles)		WYM001	male	SAMN07251594	PRJNA390850	Guizhou University	2020/07/28	Scaffold	full	representative genome	GCA_013841185.1 (latest)	n/a	n/a	JACDRP01	SOAPdenovo v. 2017-07-20T00:00:00	yes	36.8x	Illumina HiSeq	90869815	90764103	0	12877	78049	270	13783	75478	274
20	Hypothenemus hampei (coffee berry borer)		Cenicafe-PB		SAMN14646680	PRJNA626647	CENICAFE - Purdue University effort for the genome sequencing of the coffee berry borer	2020/06/24	Scaffold	full	representative genome	GCA_013372445.1 (latest)	n/a	n/a	JABRWK01	ABySS v. 2.01; Newbler v. 2.9; Metassembler v. 1.5	no	142.0x	454; Illumina HiSeq	162571498	147450652	0	8198	340248	89	14837	36294	936
21	Ignelater luminosus (beetles)		TRF0915ILg1	male	SAMN08125155	PRJNA418169	Whitehead Institute	2020/02/25	Scaffold	full	representative genome	GCA_011009095.1 (latest)	n/a	n/a	VTPC01	Supernova v. 1.1.1	yes	100.0x	Illumina	842898625	805804896	0	91322	95789	1967	106630	31102	6056
22	Lamprigera yunnana (beetles)		Lyu-2014		SAMN12368425	PRJNA556754	Northwestern Polytechnical University	2020/06/23	Contig	full	representative genome	GCA_013368075.1 (latest)	n/a	n/a	JABVZV01	wtdbg v. 2	yes	74.05x	PacBio RSII	1052929944	1052929944					2684	3509824	79
23	Leptinotarsa decemlineata (Colorado potato beetle)	Strain: Imidocloprid resistant		female	SAMN02376991	PRJNA171749	The i5k Initiative	2017/10/31	Scaffold	full	representative genome	GCA_000500325.2 (latest)	GCF_000500325.1 (latest)	yes	AYNB02	AllPaths v. 35218; ATLAS-link v. 1.0; ATLAS-gapfill v. 2.0; redundans v. 0.12c	no	52.3x	Illumina HiSeq	641992784	633933064	0	26908	139046	1179	45556	46596	3600
24	Limonius californicus (beetles)		Lcal_AB001		SAMN13702270	PRJNA595620	University of Idaho	2020/09/16	Scaffold	full	representative genome	GCA_014611495.1 (latest)	n/a	n/a	JABXWE01	MaSuRCA v. 2018-03	yes	70.0x	Illumina HiSeq; PacBio RSII; Illumina MiSeq	1072670101	1072661538	0	115611	19399	15596	115642	19395	15602
25	Listronotus bonariensis (Argentine stem weevil)		ASW47	male	SAMN15324643	PRJNA640511	University of Otago	2020/08/12	Scaffold	full	representative genome	GCA_014170235.1 (latest)	n/a	n/a	JACEGR01	Flye v. 2.6	yes	38.0x	Oxford Nanopore MinION; Illumina HiSeq	1112438712	1112424512	0	22156	122258	2683	22298	120328	2727
26	Marronus borbonicus (beetles)				SAMEA6168362	PRJEB34604	MAX PLANCK INSTITUTE FOR DEVELOPMENTAL BIOLOGY	2020/01/21	Scaffold	full	representative genome	GCA_902655005.1 (latest)	n/a	n/a	CACRWH01			100x		406936680	378031493	0	1023	16829227	8	8169	107748	886
27	Nicrophorus vespilloides (beetles)		i.1.1-1		SAMN03733533	PRJNA284849	University of Georgia	2015/10/23	Scaffold	full	representative genome	GCA_001412225.1 (latest)	GCF_001412225.1 (latest)	no (hide details)	LJCH01	Platanus v. 1.2.1	yes	175.0x	Illumina HiSeq; PacBio	195273382	192062784	0	4650	122407	344	8129	67958	623
28	Onthophagus taurus (beetles)	Breed: undomesticated insect		pooled males and females	SAMN02628949	PRJNA167478	The i5k Initiative	2017/10/31	Scaffold	full	representative genome	GCA_000648695.2 (latest)	GCF_000648695.1 (latest)	yes	JHOM02	AllPaths LG v. 44620; Atlas Link v. 1.0; Atlas GapFill v. 2.2; redundans v. 0.12c	no	86.0x	Illumina	267079363	261534774	0	5821	337157	160	10620	101202	519
29	Ophraella communa (beetles)				SAMEA6158348	PRJEB35242	SIB	2020/06/05	Contig	full	representative genome	GCA_902651945.1 (latest)	n/a	n/a	CACRSI01			40x		774411302	774411302					7003	195463	925
30	Oryctes borbonicus (beetles)				SAMEA6168363	PRJEB34604	MAX PLANCK INSTITUTE FOR DEVELOPMENTAL BIOLOGY	2020/01/21	Scaffold	full	representative genome	GCA_902654985.1 (latest)	n/a	n/a	CACRWG01			100x		388628564	371596880	0	523	8422691	16	5214	171752	571
31	Oryzaephilus surinamensis (saw-toothed grain beetle)		S25-3		SAMN06433610	PRJNA356192	College of Life Sciences, Wuhan University	2019/04/16	Scaffold	full	representative genome	GCA_004796505.1 (latest)	n/a	n/a	SSSI01	Celera Assembler v. 8.3rc2	yes	43.2x	Illumina MiSeq	104008747	103983947	0	10890	21917	1232	11864	19466	1394
32	Photinus pyralis (common eastern firefly)		1611_PpyrPB1	male	SAMN08132578	PRJNA378805	Photinus pyralis genome working group	2019/10/02	Scaffold	full	representative genome	GCA_008802855.1 (latest)	GCF_008802855.1 (latest)	yes	VVIM01	MaSuRCA v. MAY-2016	no	40.0x	PacBio RSII; Illumina HiSeq	471511253	470726860	0	2160	47017841	5	7909	170308	757
33	Pogonus chalceus (beetles)		GC3b_pooled	pooled male and female	SAMN06826929	PRJNA381601	Cambridge University	2017/09/15	Chromosome	full	representative genome	GCA_002278615.1 (latest)	n/a	n/a	NEEE01	SOAPdenovo v. 2	yes	30.0x	Illumina HiSeq	280876046	231857208	996	29168	66402	987	84614	5623	9759
34	Popillia japonica (Japanese beetle)		SJ_88	male	SAMN10734816	PRJNA514809	Canada's Genomic Enterprise	2019/03/29	Scaffold	full	representative genome	GCA_004785975.1 (latest)	n/a	n/a	SMLS01	Supernova v. 2.1.1	yes	40.0x	Illumina HiSeq	531530429	529295032	0	75144	15169	7873	81484	13656	8986
35	Priacma serrata (beetles)		DDM2274; DDM2279		SAMN02953805	PRJNA74387	University of Memphis	2012/07/27	Contig	partial	partial	GCA_000281835.1 (latest)	n/a	n/a	AGRH01	CLC Genomics Workbench v. JUL-2011		25x; not full genome representation	Illumina High-Seq 2000	12078284	12078284					2934	4805	767
36	Propylea japonica (beetles)			male	SAMN10336832	PRJNA498898	Institute of Cotton Research of Chinese academy of agricultural sciences	2020/07/16	Chromosome	full	representative genome	GCA_013421045.1 (latest)	n/a	n/a	JACDNR01	Canu v. 1.5	yes	124.7x	PacBio Sequel	851227647	850857114	0	1074	100336366	4	4778	813984	177
37	Protaetia brevitarsis (beetles)		B01		SAMN09478267	PRJNA477715	Institute of Plant Protection, Chinese Academy of Agricultural Sciences	2019/02/07	Scaffold	full	representative genome	GCA_004143645.1 (latest)	n/a	n/a	RXPK01	MARVEL v. ba5a9d4	no	150.0x	PacBio RSII; Illumina HiSeq	1143923906	1141406378	0	5266	1955572	174	7277	318221	828
38	Rhynchophorus ferrugineus (red palm weevil)		male - UAE -farm-1		SAMN10995380	PRJNA524026	New York University Abu Dhabi	2020/05/06	Scaffold	full	representative genome	GCA_012979105.1 (latest)	n/a	n/a	JABAOJ01	ABySS v. 2.0; wtdbg v. 1.2.8; Supernova v. 2	yes	108.0x	Illumina HiSeq; Illumina NovaSeq; Oxford Nanopore	782098041	741507023	0	4807	64117472	5	48516	23825	9395
39	Sitophilus oryzae (rice weevil)	Breed: Bouriz			SAMN08382431	PRJNA431034	BF2I	2019/09/09	Scaffold	full	representative genome	GCA_002938485.2 (latest)	GCF_002938485.1 (latest)	no (hide details)	PPTJ02	Minia v. JUNE-2019; WENGAN v. JUNE-2019	yes	101.0x	Illumina HiSeq; Oxford Nanopore MinION; PacBio RS	770567808	757926874	0	2025	2860826	73	4474	1039787	189
40	Tenebrio molitor (yellow mealworm)	Breed: Stoneville strain (Morales-Ramos et al 2019)		male	SAMN13295117	PRJNA579236	Indiana University - Purdue University Indianapolis	2020/08/24	Contig	full	representative genome	GCA_014282415.1 (latest)	n/a	n/a	JABDTM01	Supernova v. 2.0.0	yes	103.0x	10X Genomics linked reads	280780514	280780514					31390	24131	3180
41	Tribolium castaneum (red flour beetle)	Strain: Georgia GA2			SAMN02953634	PRJNA12540	Kansas State University	2016/03/10	Chromosome	full	representative genome	GCA_000002335.3 (latest)	GCF_000002335.3 (latest)	no (hide details)	AAJJ02	AllPaths v. 2008; ATLAS-LINK v. 2014; GapFiller v. 2014; stitch v. 2014	yes	7.0x	Sanger; Illumina LDJ	165944485	152429355	67	2149	4456720	12	7059	73049	512
42	S4-i-v0																	12.0x	Oxford Nanopore MinION	370427459			616	2997874	34
43	S4-i-v0p																	12.0x	Oxford Nanopore MinION; Illumina HiSeq	369044962			616	2987772	34
44	S4-i-v1																	35.0x	Oxford Nanopore MinION	371363756			427	9822370	14
45	S4-i-v3																	35.0x	Oxford Nanopore MinION; Illumina HiSeq	369176392			425	9771455	14
46	S4-7k-2v1																	31.0x	Oxford Nanopore MinION	377790627			1015	10689833	12
47	S4-7k-2v3																	31.0x	Oxford Nanopore MinION; Illumina HiSeq	377359921	377359221		1013	10697052	12	1020	10538004	12
