## Supplemental Table 4 for "A high-quality *de novo* genome assembly based on nanopore sequencing of a wild-caught coconut rhinoceros beetle (*Oryctes rhinoceros*)"

### Sheet: BUSCO - stats
No	Family	Name	Common Name(s)	Total sequence length	Number of fragments	Fragment N50	Fragment L50	BUSCO_eukaryota	C	S	D	F	M	N	BUSCO_endopterygota	C	S	D	F	M	N	C [%]	S [%]	D [%]	F [%]	M [%]
1	Lampyridae	Abscondita terminalis		499652588	3187	1220005	105	C:95.3%[S:92.9%,D:2.4%],F:3.1%,M:1.6%,n:255	243	237	6	8	4	255	C:97.0%[S:95.1%,D:1.9%],F:0.8%,M:2.2%,n:2124	2061	2020	41	18	45	2124	0.970339	0.951036	0.0193032	0.00847458	0.0211864
2	Staphylinidae	Adranes taylori		887888497	113285	583424	13	C:74.9%[S:74.5%,D:0.4%],F:18.4%,M:6.7%,n:255	191	190	1	47	17	255	C:66.1%[S:65.4%,D:0.7%],F:19.1%,M:14.8%,n:2124	1404	1390	14	406	314	2124	0.661017	0.654426	0.00659134	0.191149	0.147834
3	Staphylinidae	Aenictocupidus jacobsonorum		178224308	77446	445844	6	C:85.1%[S:85.1%,D:0.0%],F:8.2%,M:6.7%,n:255	217	217	0	21	17	255	C:83.8%[S:83.6%,D:0.2%],F:6.8%,M:9.4%,n:2124	1781	1776	5	144	199	2124	0.838512	0.836158	0.00235405	0.0677966	0.0936911
4	Nitidulidae	Aethina tumida	small hive beetle	234344249	3063	298879	193	C:91.3%[S:82.7%,D:8.6%],F:4.3%,M:4.4%,n:255	233	211	22	11	11	255	C:94.0%[S:87.8%,D:6.2%],F:2.7%,M:3.3%,n:2124	1995	1864	131	58	71	2124	0.939266	0.877589	0.0616761	0.027307	0.0334275
5	Buprestidae	Agrilus planipennis	emerald ash borer	353072773	3613	1113421	91	C:96.8%[S:89.0%,D:7.8%],F:2.0%,M:1.2%,n:255	247	227	20	5	3	255	C:96.7%[S:90.9%,D:5.8%],F:0.9%,M:2.4%,n:2124	2054	1930	124	19	51	2124	0.967043	0.908663	0.0583804	0.00894539	0.0240113
6	Elateridae	Alaus oculatus		188381324	222737	1329116	5	C:14.1%[S:9.8%,D:4.3%],F:11.8%,M:74.1%,n:255	36	25	11	30	189	255								#DIV/0!	#DIV/0!	#DIV/0!	#DIV/0!	#DIV/0!
7	Staphylinidae	Aleochara bilineata	NA	85899700	33003	54149	410	C:93.7%[S:92.9%,D:0.8%],F:3.9%,M:2.4%,n:255	239	237	2	10	6	255	C:90.1%[S:89.8%,D:0.3%],F:4.7%,M:5.2%,n:2124	1915	1908	7	99	110	2124	0.901601	0.898305	0.00329567	0.0466102	0.0517891
8	Cerambycidae	Anoplophora glabripennis	Asian longhorned beetle	706968555	9867	678234	269	C:98.1%[S:96.9%,D:1.2%],F:0.8%,M:1.1%,n:255	250	247	3	2	3	255	C:97.7%[S:96.1%,D:1.6%],F:0.8%,M:1.5%,n:2124	2075	2041	34	16	33	2124	0.97693	0.960923	0.0160075	0.00753296	0.0155367
9	Tenebrionidae	Asbolus verrucosus	NA	249608069	135581	5726	10566	C:89.8%[S:89.4%,D:0.4%],F:6.3%,M:3.9%,n:255	229	228	1	16	10	255	C:88.0%[S:87.3%,D:0.7%],F:6.3%,M:5.7%,n:2124	1868	1854	14	133	123	2124	0.879473	0.872881	0.00659134	0.0626177	0.0579096
10	Chrysomelidae	Callosobruchus maculatus		1007816681	15778	212245	1183	C:88.2%[S:85.1%,D:3.1%],F:3.9%,M:7.9%,n:255	225	217	8	10	20	255	C:83.6%[S:79.8%,D:3.8%],F:5.5%,M:10.9%,n:2124	1774	1694	80	117	233	2124	0.835217	0.797552	0.0376648	0.0550847	0.109699
11	Scarabaeidae	Chrysina resplendens		611439635	113068	20696	368	C:79.2%[S:78.8%,D:0.4%],F:11.0%,M:9.8%,n:255	202	201	1	28	25	255	C:70.6%[S:70.4%,D:0.2%],F:16.7%,M:12.7%,n:2124	1500	1495	5	354	270	2124	0.706215	0.703861	0.00235405	0.166667	0.127119
12	Coccinellidae	Coccinella septempunctata	NA	514957465	55573	67752	709	C:93.7%[S:88.2%,D:5.5%],F:5.1%,M:1.2%,n:255	239	225	14	13	3	255	C:91.9%[S:86.9%,D:5.0%],F:3.3%,M:4.8%,n:2124	1951	1845	106	71	102	2124	0.91855	0.868644	0.0499058	0.0334275	0.0480226
13	Coccinellidae	Cryptolaemus montrouzieri		988106770	398	10375940	26	C:97.3%[S:96.9%,D:0.4%],F:2.0%,M:0.7%,n:255	248	247	1	5	2	255	C:95.7%[S:94.8%,D:0.9%],F:1.6%,M:2.7%,n:2124	2033	2013	20	33	58	2124	0.957156	0.94774	0.0094162	0.0155367	0.027307
14	Curculionidae	Dendroctonus ponderosae	mountain pine beetle	252847629	8188	628732	87	C:94.9%[S:92.2%,D:2.7%],F:2.7%,M:2.4%,n:255	242	235	7	7	6	255	C:93.8%[S:90.0%,D:3.8%],F:2.4%,M:3.8%,n:2124	1993	1912	81	51	80	2124	0.938324	0.900188	0.0381356	0.0240113	0.0376648
15	Chrysomelidae	Diabrotica virgifera	NA	2418073815	87712	489108	1128	C:91.4%[S:89.8%,D:1.6%],F:5.5%,M:3.1%,n:255	233	229	4	14	8	255	C:88.9%[S:87.4%,D:1.5%],F:5.2%,M:5.9%,n:2124	1888	1856	32	111	125	2124	0.888889	0.873823	0.0150659	0.0522599	0.0588512
16	Curculionidae	Elaeidobius kamerunicus		269635327	364527	1084	72644	C:43.5%[S:42.7%,D:0.8%],F:37.3%,M:19.2%,n:255	111	109	2	95	49	255	C:37.2%[S:37.1%,D:0.1%],F:35.4%,M:27.4%,n:2124	790	788	2	752	582	2124	0.37194	0.370998	0.00094162	0.354049	0.274011
17	Coccinellidae	Harmonia axyridis	NA	417140630	2183	2054022	44	C:94.9%[S:92.2%,D:2.7%],F:1.2%,M:3.9%,n:255	242	235	7	3	10	255	C:91.4%[S:89.2%,D:2.2%],F:1.3%,M:7.3%,n:2124	1941	1895	46	27	156	2124	0.913842	0.892185	0.0216573	0.0127119	0.0734463
18	Meloidae	Hycleus cichorii		99165299	13823	99766	233	C:96.9%[S:95.7%,D:1.2%],F:2.7%,M:0.4%,n:255	247	244	3	7	1	255	C:98.5%[S:98.2%,D:0.3%],F:0.8%,M:0.7%,n:2124	2092	2086	6	17	15	2124	0.984934	0.982109	0.00282486	0.00800377	0.00706215
19	Meloidae	Hycleus phaleratus		90869815	12877	78049	270	C:97.3%[S:96.5%,D:0.8%],F:2.0%,M:0.7%,n:255	248	246	2	5	2	255	C:98.5%[S:98.3%,D:0.2%],F:0.8%,M:0.7%,n:2124	2092	2087	5	16	16	2124	0.984934	0.98258	0.00235405	0.00753296	0.00753296
20	Curculionidae	Hypothenemus hampei	coffee berry borer	162571498	8198	340248	89	C:92.9%[S:89.0%,D:3.9%],F:3.9%,M:3.2%,n:255	237	227	10	10	8	255	C:93.9%[S:90.0%,D:3.9%],F:2.6%,M:3.5%,n:2124	1993	1911	82	56	75	2124	0.938324	0.899718	0.0386064	0.0263653	0.0353107
21	Elateridae	Ignelater luminosus		842898625	91322	95789	1967	C:94.5%[S:91.4%,D:3.1%],F:3.9%,M:1.6%,n:255	241	233	8	10	4	255	C:96.1%[S:94.7%,D:1.4%],F:1.7%,M:2.2%,n:2124	2041	2011	30	37	46	2124	0.960923	0.946798	0.0141243	0.01742	0.0216573
22	Lampyridae	Lamprigera yunnana		1052929944	2684	3509824	79	C:97.7%[S:95.3%,D:2.4%],F:1.2%,M:1.1%,n:255	249	243	6	3	3	255	C:97.4%[S:95.8%,D:1.6%],F:0.9%,M:1.7%,n:2124	2067	2034	33	19	38	2124	0.973164	0.957627	0.0155367	0.00894539	0.0178908
23	Chrysomelidae	Leptinotarsa decemlineata	Colorado potato beetle	641992784	26908	139046	1179	C:91.4%[S:89.8%,D:1.6%],F:4.7%,M:3.9%,n:255	233	229	4	12	10	255	C:90.0%[S:89.0%,D:1.0%],F:5.0%,M:5.0%,n:2124	1912	1891	21	106	106	2124	0.900188	0.890301	0.00988701	0.0499058	0.0499058
24	Elateridae	Limonius californicus		1072670101	115611	19399	15596	C:80.8%[S:75.7%,D:5.1%],F:12.9%,M:6.3%,n:255	206	193	13	33	16	255	C:78.8%[S:74.3%,D:4.5%],F:13.0%,M:8.2%,n:2124	1674	1578	96	276	174	2124	0.788136	0.742938	0.0451977	0.129944	0.0819209
25	Curculionidae	Listronotus bonariensis		1112438712	22156	122258	2683	C:83.9%[S:78.0%,D:5.9%],F:10.6%,M:5.5%,n:255	214	199	15	27	14	255	C:83.3%[S:78.6%,D:4.7%],F:8.1%,M:8.6%,n:2124	1770	1670	100	172	182	2124	0.833333	0.786252	0.047081	0.0809793	0.0856874
26	Scarabaeidae	Marronus borbonicus		406936680	1023	16829227	8	C:92.2%[S:91.0%,D:1.2%],F:3.1%,M:4.7%,n:255	235	232	3	8	12	255	C:95.2%[S:93.5%,D:1.7%],F:0.7%,M:4.1%,n:2124	2023	1987	36	15	86	2124	0.952448	0.935499	0.0169492	0.00706215	0.0404896
27	Silphidae	Nicrophorus vespilloides	NA	195273382	4650	122407	344	C:98.1%[S:97.3%,D:0.8%],F:1.2%,M:0.7%,n:255	250	248	2	3	2	255	C:98.7%[S:97.5%,D:1.2%],F:0.5%,M:0.8%,n:2124	2096	2071	25	10	18	2124	0.986817	0.975047	0.0117702	0.0047081	0.00847458
28	Scarabaeidae	Onthophagus taurus	NA	267079363	5821	337157	160	C:98.9%[S:97.3%,D:1.6%],F:0.4%,M:0.7%,n:255	252	248	4	1	2	255	C:99.3%[S:96.6%,D:2.7%],F:0.2%,M:0.5%,n:2124	2109	2051	58	5	10	2124	0.992938	0.965631	0.027307	0.00235405	0.0047081
29	Chrysomelidae	Ophraella communa		774411302	7003	195463	925	C:93.7%[S:83.1%,D:10.6%],F:4.3%,M:2.0%,n:255	239	212	27	11	5	255	C:92.4%[S:84.8%,D:7.6%],F:2.9%,M:4.7%,n:2124	1963	1802	161	62	99	2124	0.9242	0.848399	0.0758004	0.0291902	0.0466102
30	Scarabaeidae	Oryctes borbonicus	NA	388628564	523	8422691	16	C:94.5%[S:93.7%,D:0.8%],F:2.0%,M:3.5%,n:255	241	239	2	5	9	255	C:96.0%[S:95.2%,D:0.8%],F:0.4%,M:3.6%,n:2124	2040	2023	17	9	75	2124	0.960452	0.952448	0.00800377	0.00423729	0.0353107
31	Silvanidae	Oryzaephilus surinamensis	NA	104008747	10890	21917	1232	C:95.7%[S:95.7%,D:0.0%],F:3.1%,M:1.2%,n:255	244	244	0	8	3	255	C:96.0%[S:95.8%,D:0.2%],F:2.2%,M:1.8%,n:2124	2039	2034	5	47	38	2124	0.959981	0.957627	0.00235405	0.0221281	0.0178908
32	Lampyridae	Photinus pyralis	common eastern firefly; North American firefly	471511253	2160	47017841	5	C:97.7%[S:85.5%,D:12.2%],F:1.6%,M:0.7%,n:255	249	218	31	4	2	255	C:97.4%[S:88.6%,D:8.8%],F:1.2%,M:1.4%,n:2124	2068	1881	187	25	31	2124	0.973635	0.885593	0.0880414	0.0117702	0.0145951
33	Carabidae	Pogonus chalceus	NA	280876046	29168	66402	987	C:91.8%[S:90.6%,D:1.2%],F:4.7%,M:3.5%,n:255	234	231	3	12	9	255	C:91.5%[S:90.5%,D:1.0%],F:4.1%,M:4.4%,n:2124	1944	1923	21	88	92	2124	0.915254	0.905367	0.00988701	0.0414313	0.0433145
34	Scarabaeidae	Popillia japonica	Japanese beetle	531530429	75144	15169	7873	C:82.4%[S:81.2%,D:1.2%],F:10.6%,M:7.0%,n:255	210	207	3	27	18	255	C:78.5%[S:76.6%,D:1.9%],F:11.4%,M:10.1%,n:2124	1669	1628	41	243	212	2124	0.785782	0.766478	0.0193032	0.114407	0.0998117
35	Cupedidae	Priacma serrata	NA	12078284	2934	4805	767	C:49.0%[S:49.0%,D:0.0%],F:16.9%,M:34.1%,n:255	125	125	0	43	87	255	C:37.5%[S:37.3%,D:0.2%],F:15.9%,M:46.6%,n:2124	798	793	5	337	989	2124	0.375706	0.373352	0.00235405	0.158663	0.465631
36	Coccinellidae	Propylea japonica		851227647	1074	100336366	4	C:95.3%[S:87.5%,D:7.8%],F:1.2%,M:3.5%,n:255	243	223	20	3	9	255	C:92.2%[S:86.4%,D:5.8%],F:1.5%,M:6.3%,n:2124	1959	1836	123	32	133	2124	0.922316	0.864407	0.0579096	0.0150659	0.0626177
37	Scarabaeidae	Protaetia brevitarsis	NA	1143923906	5266	1955572	174															#DIV/0!	#DIV/0!	#DIV/0!	#DIV/0!	#DIV/0!
38	Curculionidae	Rhynchophorus ferrugineus		782098041	4807	64117472	5	C:91.8%[S:55.3%,D:36.5%],F:2.4%,M:5.8%,n:255	234	141	93	6	15	255	C:90.3%[S:52.7%,D:37.6%],F:1.8%,M:7.9%,n:2124	1919	1120	799	38	167	2124	0.903484	0.527307	0.376177	0.0178908	0.0786252
39	Curculionidae	Sitophilus oryzae	rice weevil	770567808	2025	2860826	73	C:97.7%[S:96.5%,D:1.2%],F:1.2%,M:1.1%,n:255	249	246	3	3	3	255	C:97.2%[S:95.5%,D:1.7%],F:0.8%,M:2.0%,n:2124	2066	2029	37	17	41	2124	0.972693	0.955273	0.01742	0.00800377	0.0193032
40	Tenebrionidae	Tenebrio molitor		280780514	31390	24131	3180	C:84.3%[S:81.6%,D:2.7%],F:5.5%,M:10.2%,n:255	215	208	7	14	26	255	C:83.8%[S:80.3%,D:3.5%],F:5.0%,M:11.2%,n:2124	1780	1706	74	107	237	2124	0.838041	0.803202	0.0348399	0.0503766	0.111582
41	Tenebrionidae	Tribolium castaneum	red flour beetle	165944485	2149	4456720	12	C:97.3%[S:96.9%,D:0.4%],F:2.4%,M:0.3%,n:255	248	247	1	6	1	255	C:98.8%[S:98.5%,D:0.3%],F:0.7%,M:0.5%,n:2124	2099	2092	7	14	11	2124	0.98823	0.984934	0.00329567	0.00659134	0.00517891
42	Scarabaeidae	S4-i-v0		370427459	616	2997874	34	C:40.4%[S:40.4%,D:0.0%],F:25.5%,M:34.1%,n:255	103	103	0	65	87	255	C:45.6%[S:45.5%,D:0.1%],F:19.4%,M:35.0%,n:2124	970	967	3	411	743	2124	0.456685	0.455273	0.00141243	0.193503	0.349812
43	Scarabaeidae	S4-i-v0p		369044962	616	2987772	34	C:98.0%[S:97.6%,D:0.4%],F:2.0%,M:0.0%,n:255	250	249	1	5	0	255	C:96.9%[S:96.2%,D:0.7%],F:1.8%,M:1.3%,n:2124	2059	2044	15	38	27	2124	0.969397	0.962335	0.00706215	0.0178908	0.0127119
44	Scarabaeidae	S4-i-v1		371363756	427	9822370	14	C:54.5%[S:54.5%,D:0.0%],F:28.2%,M:17.3%,n:255	139	139	0	72	44	255	C:65.1%[S:64.9%,D:0.2%],F:15.3%,M:19.6%,n:2124	1383	1378	5	324	417	2124	0.65113	0.648776	0.00235405	0.152542	0.196328
45	Scarabaeidae	S4-i-v3		369176392	425	9771455	14	C:98.1%[S:97.3%,D:0.8%],F:2.0%,M:0.1%,n:255	250	248	2	5	0	255	C:97.6%[S:96.8%,D:0.8%],F:1.3%,M:1.1%,n:2124	2079	2064	15	25	20	2124	0.978814	0.971751	0.00706215	0.0117702	0.0094162
46	Scarabaeidae	S4-7k-2v1		377790627	1015	10689833	12								C:96.1%[S:95.1%,D:1.0%],F:1.9%,M:2.0%,n:2124	2042	2020	22	40	42	2124	0.961394	0.951036	0.0103578	0.0188324	0.019774
47	Scarabaeidae	S4-7k-2v3		377502670	1013	10697052	12	C:98.4%[S:98.0%,D:0.4%],F:1.6%,M:0.0%,n:255	251	250	1	4	0	255	C:99.1%[S:97.9%,D:1.2%],F:0.4%,M:0.5%,n:2124	2105	2080	25	9	10	2124	0.991055	0.979284	0.0117702	0.00423729	0.0047081
