## Supplemental Table 5 for "A high-quality *de novo* genome assembly based on nanopore sequencing of a wild-caught coconut rhinoceros beetle (*Oryctes rhinoceros*)"

### Sheet: Sheet1
No	Description	Scientific Name	Order	Family	Common Name	Taxid	Max Score	Total Score	Query Cover	E value	Per. ident	Acc. Len	Accession	Figure 5 legend
1	K3A94_g10072.t1	Oryctes rhinoceros	Coleoptera	Scarabaeidae										Oryctes rhinoceros [K3A94_g10072.t1]
2	K3A94_g10073.t1	Oryctes rhinoceros	Coleoptera	Scarabaeidae		0	225	225	82%	2e-76	51.21	216		Oryctes rhinoceros [K3A94_g10073.t1]
3	K3A94_g10076.t1	Oryctes rhinoceros	Coleoptera	Scarabaeidae		0	218	218	81%	3e-73	49.5	243		Oryctes rhinoceros [K3A94_g10076.t1]
4	K3A94_g10077.t1	Oryctes rhinoceros	Coleoptera	Scarabaeidae		0	222	222	81%	2e-75	54.46	204		Oryctes rhinoceros [K3A94_g10077.t1]
5	K3A94_g10078.t1	Oryctes rhinoceros	Coleoptera	Scarabaeidae		0	237	434	79%	2e-78	58.29	427		Oryctes rhinoceros [K3A94_g10078.t1]
6	K3A94_g10223.t2	Oryctes rhinoceros	Coleoptera	Scarabaeidae		0	201	201	74%	4e-67	50.54	216		Oryctes rhinoceros [K3A94_g10223.t2]
7	K3A94_g10224.t1	Oryctes rhinoceros	Coleoptera	Scarabaeidae		0	223	223	77%	7e-76	53.12	208		Oryctes rhinoceros [K3A94_g10224.t1]
8	oryctesAUG3233.t1_A first half of oryctesAUG3233.t1	Oryctes borbonicus	Coleoptera	Scarabaeidae		0	211	211	75%	2e-71	53.4	191		Oryctes borbonicus [oryctesAUG3233.t1_A]
9	oryctesAUG3233.t1_B second half of oryctesAUG3233.t1	Oryctes borbonicus	Coleoptera	Scarabaeidae		0	217	217	82%	2e-73	51.22	212		Oryctes borbonicus [oryctesAUG3233.t1_B]
10	glutathione S-transferase-like isoform X1 [Acyrthosiphon pisum]	Acyrthosiphon pisum	Hemiptera	Aphididae	pea aphid	7029	198	198	80%	6e-66	45.77	202	XP_016662440.1	Acyrthosiphon pisum [XP_016662440.1]
11	Glutathione S-transferase-like [Acyrthosiphon pisum]	Acyrthosiphon pisum	Hemiptera		pea aphid	7029	196	196	77%	3e-65	50	202	NP_001280393.1	Acyrthosiphon pisum [NP_001280393.1]
12	glutathione S-transferase-like [Acyrthosiphon pisum]	Acyrthosiphon pisum	Hemiptera		pea aphid	7029	195	195	80%	6e-65	44.78	202	NP_001156063.1	Acyrthosiphon pisum [NP_001156063.1]
13	PREDICTED: glutathione S-transferase-like isoform X1 [Aethina tumida]	Aethina tumida	Coleoptera	Nitidulidae	small hive beetle	116153	209	209	79%	4e-70	48.22	221	XP_019878993.1	Aethina tumida [XP_019878993.1]
14	glutathione S-transferase-like [Agrilus planipennis]	Agrilus planipennis	Coleoptera		emerald ash borer	224129	216	216	89%	1e-72	47.77	234	XP_018334282.1	Agrilus planipennis [XP_018334282.1]
15	glutathione S-transferase-like isoform X1 [Anoplophora glabripennis]	Anoplophora glabripennis	Coleoptera		Asian longhorned beetle	217634	207	207	78%	9e-70	50.51	205	XP_023313068.1	Anoplophora glabripennis [XP_023313068.1]
16	glutathione S-transferase-like isoform X1 [Anoplophora glabripennis]	Anoplophora glabripennis	Coleoptera		Asian longhorned beetle	217634	199	199	78%	4e-66	50	210	XP_018560946.1	Anoplophora glabripennis [XP_018560946.1]
17	glutathione S-transferase-like isoform X2 [Anoplophora glabripennis]	Anoplophora glabripennis	Coleoptera		Asian longhorned beetle	217634	198	198	78%	5e-66	50	204	XP_018560947.1	Anoplophora glabripennis [XP_018560947.1]
18	glutathione S-transferase-like [Anoplophora glabripennis]	Anoplophora glabripennis	Coleoptera		Asian longhorned beetle	217634	197	197	78%	9e-66	50	204	XP_023312403.1	Anoplophora glabripennis [XP_023312403.1]
19	glutathione S-transferase [Anoplophora glabripennis]	Anoplophora glabripennis	Coleoptera		Asian longhorned beetle	217634	195	195	79%	6e-65	45.73	204	XP_018573274.1	Anoplophora glabripennis [XP_018573274.1]
20	glutathione S-transferase-like protein [Aphis citricidus]	Aphis citricidus	Hemiptera		brown citrus aphid	223852	206	206	79%	4e-69	52.02	203	AAV31410.1	Aphis citricidus [AAV31410.1]
21	glutathione S-transferase-like [Aphis craccivora]	Aphis craccivora	Hemiptera		cowpea aphid	307492	198	198	79%	5e-66	50	203	KAF0773648.1	Aphis craccivora [KAF0773648.1]
22	glutathione S-transferase-like [Aphis craccivora]	Aphis craccivora	Hemiptera		cowpea aphid	307492	197	197	80%	2e-65	46.27	203	KAF0762432.1	Aphis craccivora [KAF0762432.1]
23	hypothetical protein AGLY_002945 [Aphis glycines]	Aphis glycines	Hemiptera		soybean aphid	307491	196	196	79%	4e-65	48.99	203	KAE9543034.1	Aphis glycines [KAE9543034.1]
24	glutathione S-transferase-like [Aphis gossypii]	Aphis gossypii	Hemiptera		cotton aphid	80765	197	197	79%	2e-65	49.49	203	XP_027840459.1	Aphis gossypii [XP_027840459.1]
25	glutathione S-transferase-like [Aphis gossypii]	Aphis gossypii	Hemiptera		cotton aphid	80765	196	196	80%	3e-65	45.77	203	XP_027850544.1	Aphis gossypii [XP_027850544.1]
26	glutathione S-transferase sigma 2 [Aphis gossypii]	Aphis gossypii	Hemiptera		cotton aphid	80765	195	195	80%	8e-65	46.27	203	AFM78643.1	Aphis gossypii [AFM78643.1]
27	hypothetical protein HZU73_02174 [Apis mellifera caucasica]	Apis mellifera caucasica	Hymenoptera		Caucasian honeybee	200407	197	197	81%	1e-65	46.8	202	KAG6802463.1	Apis mellifera caucasica [KAG6802463.1]
28	GST N domain containing protein [Asbolus verrucosus]	Asbolus verrucosus	Coleoptera			1661398	245	245	79%	1e-84	57.79	204	RZC36261.1	Asbolus verrucosus [RZC36261.1]
29	glutathione S-transferase [Asbolus verrucosus]	Asbolus verrucosus	Coleoptera			1661398	219	219	79%	3e-74	50.25	204	RZB40563.1	Asbolus verrucosus [RZB40563.1]
30	glutathione S-transferase-like [Athalia rosae]	Athalia rosae	Hymenoptera		coleseed sawfly	37344	200	200	80%	9e-67	48.26	203	XP_012268124.1	Athalia rosae [XP_012268124.1]
31	glutathione S transferase class sigma [Blattella germanica]	Blattella germanica	Blattodea		German cockroach	6973	196	196	79%	4e-65	49.24	204	AEV23881.1	Blattella germanica [AEV23881.1]
32	Glutathione S-transferase [Blattella germanica]	Blattella germanica	Blattodea		German cockroach	6973	196	196	77%	5e-65	48.97	204	PSN56155.1	Blattella germanica [PSN56155.1]
33	glutathione S-transferase-like [Bradysia coprophila]	Bradysia coprophila	Diptera			38358	207	207	79%	2e-69	51.27	204	XP_037032093.1	Bradysia coprophila [XP_037032093.1]
34	hypothetical protein HA402_005741 [Bradysia odoriphaga]	Bradysia odoriphaga	Diptera			1564500	211	211	79%	5e-71	51.27	205	KAG4070509.1	Bradysia odoriphaga [KAG4070509.1]
35	hypothetical protein HA402_005698 [Bradysia odoriphaga]	Bradysia odoriphaga	Diptera			1564500	197	197	82%	2e-65	47.32	207	KAG4070466.1	Bradysia odoriphaga [KAG4070466.1]
36	glutathione S-transferase [Calliptamus italicus]	Calliptamus italicus	Orthoptera		Italian locust	334752	204	204	79%	1e-68	50.75	204	QIM41217.1	Calliptamus italicus [QIM41217.1]
37	glutathione S-transferase [Cephus cinctus]	Cephus cinctus	Hymenoptera		wheat stem sawfly	211228	196	196	79%	3e-65	46.73	207	XP_015590154.1	Cephus cinctus [XP_015590154.1]
38	glutathione S-transferase sigma 1 [Cnaphalocrocis medinalis]	Cnaphalocrocis medinalis	Lepidoptera		rice leaffolder	437488	202	202	80%	7e-68	47.26	203	AIL29318.1	Cnaphalocrocis medinalis [AIL29318.1]
39	glutathione S-transferase [Copidosoma floridanum]	Copidosoma floridanum	Hymenoptera			29053	194	194	80%	1e-64	46.27	202	XP_014210579.1	Copidosoma floridanum [XP_014210579.1]
40	glutathione S-transferase sigma 1 [Cotesia chilonis]	Cotesia chilonis	Hymenoptera			89804	203	203	80%	9e-68	47.26	211	QBB01612.1	Cotesia chilonis [QBB01612.1]
41	GSCOCT00001784001.3-RA-CDS [Cotesia congregata]	Cotesia congregata	Hymenoptera			51543	202	202	80%	2e-67	46.77	206	CAD6232177.1	Cotesia congregata [CAD6232177.1]
42	hypothetical protein G9C98_004039 [Cotesia typhae]	Cotesia typhae	Hymenoptera			2053667	198	198	80%	4e-66	46.27	206	KAG8036717.1	Cotesia typhae [KAG8036717.1]
43	glutathione S-transferase-like [Diabrotica virgifera virgifera]	Diabrotica virgifera virgifera	Coleoptera		western corn rootworm	50390	212	212	79%	2e-71	52.74	206	XP_028150345.1	Diabrotica virgifera virgifera [XP_028150345.1]
44	PREDICTED: glutathione S-transferase-like [Fopius arisanus]	Fopius arisanus	Hymenoptera			64838	197	197	81%	1e-65	46.57	207	XP_011305808.1	Fopius arisanus [XP_011305808.1]
45	glutathione S-transferase [Harpegnathos saltator]	Harpegnathos saltator	Hymenoptera		Jerdon's jumping ant	610380	196	196	80%	5e-65	46.31	204	XP_011149127.1	Harpegnathos saltator [XP_011149127.1]
46	glutathione S-transferase [Hermetia illucens]	Hermetia illucens	Diptera			343691	196	196	78%	5e-65	47.96	229	XP_037918274.1	Hermetia illucens [XP_037918274.1]
47	hypothetical protein J6590_077673 [Homalodisca vitripennis]	Homalodisca vitripennis	Hemiptera		glassy-winged sharpshooter	197043	204	204	81%	2e-68	50	206	KAG8256048.1	Homalodisca vitripennis [KAG8256048.1]
48	hypothetical protein J437_LFUL004448 [Ladona fulva]	Ladona fulva	Odonata		scarce chaser	123851	210	210	81%	1e-70	48.02	204	KAG8225447.1	Ladona fulva [KAG8225447.1]
49	hypothetical protein FQA39_LY05494 [Lamprigera yunnana]	Lamprigera yunnana	Coleoptera			370605	204	204	79%	2e-68	49.75	208	KAF5279384.1	Lamprigera yunnana [KAF5279384.1]
50	hypothetical protein LSTR_LSTR010813 [Laodelphax striatellus]	Laodelphax striatellus	Hemiptera		small brown planthopper	195883	200	200	81%	2e-65	47.52	298	RZF45857.1	Laodelphax striatellus [RZF45857.1]
51	glutathione S-transferase sigma 2 [Lasioderma serricorne]	Lasioderma serricorne	Coleoptera		cigarette beetle	295660	197	197	79%	1e-65	46.23	204	QWV59559.1	Lasioderma serricorne [QWV59559.1]
52	glutathione S-transferase sigma 3 [Locusta migratoria]	Locusta migratoria	Orthoptera		migratory locust	7004	207	207	79%	2e-69	51.78	204	AEB91975.1	Locusta migratoria [AEB91975.1]
53	glutathione S-transferase sigma 7 [Locusta migratoria]	Locusta migratoria	Orthoptera		migratory locust	7004	206	206	79%	5e-69	48.24	204	AEB91979.1	Locusta migratoria [AEB91979.1]
54	sigma glutathione S-transferase [Locusta migratoria]	Locusta migratoria	Orthoptera		migratory locust	7004	203	203	80%	5e-68	48.5	204	AHC08043.1	Locusta migratoria [AHC08043.1]
55	glutathione S-transferase sigma 5 [Locusta migratoria]	Locusta migratoria	Orthoptera		migratory locust	7004	202	202	79%	1e-67	50.76	202	AEB91977.1	Locusta migratoria [AEB91977.1]
56	glutathione S-transferase sigma 4 [Locusta migratoria]	Locusta migratoria	Orthoptera		migratory locust	7004	200	200	79%	9e-67	50.76	204	AEB91976.1	Locusta migratoria [AEB91976.1]
57	glutathione S-transferase sigma 1 [Locusta migratoria]	Locusta migratoria	Orthoptera		migratory locust	7004	197	197	79%	7e-66	48.73	204	AEB91973.1	Locusta migratoria [AEB91973.1]
58	glutathione S-transferase sigma 2 [Locusta migratoria]	Locusta migratoria	Orthoptera		migratory locust	7004	194	194	79%	1e-64	46.7	204	AEB91974.1	Locusta migratoria [AEB91974.1]
59	glutathione S-transferase-like [Melanaphis sacchari]	Melanaphis sacchari	Hemiptera			742174	199	199	79%	1e-66	50.51	203	XP_025201982.1	Melanaphis sacchari [XP_025201982.1]
60	glutathione S-transferase-like [Melanaphis sacchari]	Melanaphis sacchari	Hemiptera			742174	195	195	79%	7e-65	50	203	XP_025201924.1	Melanaphis sacchari [XP_025201924.1]
61	glutathione S-transferase sigma 7 [Meteorus pulchricornis]	Meteorus pulchricornis	Hymenoptera			51522	206	206	80%	5e-69	49.75	203	QCC89036.1	Meteorus pulchricornis [QCC89036.1]
62	PREDICTED: glutathione S-transferase [Microplitis demolitor]	Microplitis demolitor	Hymenoptera			69319	200	200	80%	8e-67	47.26	203	XP_008550325.1	Microplitis demolitor [XP_008550325.1]
63	glutathione S-transferase-like [Myzus persicae]	Myzus persicae	Hemiptera		green peach aphid	13164	196	196	77%	4e-65	51.03	202	XP_022174749.1	Myzus persicae [XP_022174749.1]
64	glutathione S-transferase-like [Myzus persicae]	Myzus persicae	Hemiptera		green peach aphid	13164	197	197	83%	4e-65	46.89	235	XP_022174737.1	Myzus persicae [XP_022174737.1]
65	glutathione S-transferase-like [Myzus persicae]	Myzus persicae	Hemiptera		green peach aphid	13164	195	195	80%	8e-65	45.27	202	XP_022173346.1	Myzus persicae [XP_022173346.1]
66	glutathione S-transferase-like [Myzus persicae]	Myzus persicae	Hemiptera		green peach aphid	13164	194	194	79%	1e-64	47.47	205	XP_022173687.1	Myzus persicae [XP_022173687.1]
67	PREDICTED: glutathione S-transferase-like [Neodiprion lecontei]	Neodiprion lecontei	Hymenoptera		redheaded pine sawfly	441921	197	197	81%	1e-65	47.78	203	XP_015519130.1	Neodiprion lecontei [XP_015519130.1]
68	glutathione S-transferase isoform X1 [Nilaparvata lugens]	Nilaparvata lugens	Hemiptera		brown planthopper	108931	199	199	81%	3e-66	48.02	205	XP_039276318.1	Nilaparvata lugens [XP_039276318.1]
69	glutathione S-transferase-like [Nilaparvata lugens]	Nilaparvata lugens	Hemiptera		brown planthopper	108931	197	197	79%	2e-65	46.97	202	XP_039277209.1	Nilaparvata lugens [XP_039277209.1]
70	LOW QUALITY PROTEIN: uncharacterized protein LOC114932777 [Nylanderia fulva]	Nylanderia fulva	Hymenoptera			613905	214	396	90%	2e-65	47.79	1304	XP_029160993.1	Nylanderia fulva [XP_029160993.1]
71	glutathione S-transferase-like [Onthophagus taurus]	Onthophagus taurus	Coleoptera	Scarabaeidae		166361	263	263	81%	8e-92	57.14	203	XP_022903524.1	Onthophagus taurus [XP_022903524.1]
72	glutathione S-transferase-like isoform X1 [Onthophagus taurus]	Onthophagus taurus	Coleoptera	Scarabaeidae		166361	241	241	79%	5e-83	58.29	200	XP_022920179.1	Onthophagus taurus [XP_022920179.1]
73	glutathione S-transferase-like isoform X2 [Onthophagus taurus]	Onthophagus taurus	Coleoptera	Scarabaeidae		166361	234	234	79%	3e-80	57.29	200	XP_022920188.1	Onthophagus taurus [XP_022920188.1]
74	glutathione S-transferase-like isoform X3 [Onthophagus taurus]	Onthophagus taurus	Coleoptera	Scarabaeidae		166361	223	223	79%	9e-76	55.56	200	XP_022920196.1	Onthophagus taurus [XP_022920196.1]
75	glutathione S-transferase-like [Onthophagus taurus]	Onthophagus taurus	Coleoptera	Scarabaeidae		166361	210	210	79%	1e-70	51.74	204	XP_022903512.1	Onthophagus taurus [XP_022903512.1]
76	glutathione S-transferase-like [Onthophagus taurus]	Onthophagus taurus	Coleoptera	Scarabaeidae		166361	199	199	77%	2e-66	51.55	218	XP_022903521.1	Onthophagus taurus [XP_022903521.1]
77	glutathione S-transferase-like [Osmia lignaria]	Osmia lignaria	Hymenoptera		orchard mason bee	473952	199	199	80%	1e-66	46.27	202	XP_034174009.1	Osmia lignaria [XP_034174009.1]
78	PREDICTED: glutathione S-transferase-like [Polistes canadensis]	Polistes canadensis	Hymenoptera			91411	195	195	81%	9e-65	46.57	203	XP_014607769.1	Polistes canadensis [XP_014607769.1]
79	glutathione S-transferase-like [Rhopalosiphum maidis]	Rhopalosiphum maidis	Hemiptera		corn leaf aphid	43146	197	197	80%	1e-65	45.27	203	XP_026808541.1	Rhopalosiphum maidis [XP_026808541.1]
80	glutathione S-transferase sigma 1 [Rhopalosiphum padi]	Rhopalosiphum padi	Hemiptera		bird cherry-oat aphid	40932	195	195	79%	1e-64	49.49	203	AWL24830.1	Rhopalosiphum padi [AWL24830.1]
81	Glutathione S-transferase [Schistocerca gregaria]	Schistocerca gregaria	Orthoptera			7010	202	202	79%	1e-67	49.25	204	AEV89756.1	Schistocerca gregaria [AEV89756.1]
82	glutathione S-transferases [Sitobion avenae]	Sitobion avenae	Hemiptera		English grain aphid	44664	200	200	81%	8e-67	47.03	202	QGW08828.1	Sitobion avenae [QGW08828.1]
83	glutathione s-transferase S1 [Sogatella furcifera]	Sogatella furcifera	Hemiptera		white-backed planthopper	113103	196	196	78%	2e-65	48.47	202	AFJ75815.1	Sogatella furcifera [AFJ75815.1]
84	glutathione S-transferase sigma [Tenebrio molitor]	Tenebrio molitor	Coleoptera		yellow mealworm	7067	236	236	79%	4e-81	56.78	204	AIL23550.1	Tenebrio molitor [AIL23550.1]
85	glutathione S-transferase sigma [Tenebrio molitor]	Tenebrio molitor	Coleoptera		yellow mealworm	7067	218	218	79%	5e-74	49.25	204	AIL23551.1	Tenebrio molitor [AIL23551.1]
86	glutathione S-transferase sigma [Tenebrio molitor]	Tenebrio molitor	Coleoptera		yellow mealworm	7067	198	198	79%	5e-66	48.24	208	AIL23547.1	Tenebrio molitor [AIL23547.1]
87	unnamed protein product [Timema bartmani]	Timema bartmani	Phasmatodea			61472	204	204	87%	4e-68	45.41	223	CAD7446344.1	Timema bartmani [CAD7446344.1]
88	unnamed protein product [Timema cristinae]	Timema cristinae	Phasmatodea			61476	208	208	79%	5e-70	50.25	204	CAD7400447.1	Timema cristinae [CAD7400447.1]
89	unnamed protein product [Timema monikensis]	Timema monikensis	Phasmatodea			170555	211	211	79%	4e-71	50.75	204	CAD7429489.1	Timema monikensis [CAD7429489.1]
90	unnamed protein product [Timema monikensis]	Timema monikensis	Phasmatodea			170555	200	200	79%	3e-66	48.73	237	CAD7429487.1	Timema monikensis [CAD7429487.1]
91	unnamed protein product [Timema poppensis]	Timema poppensis	Phasmatodea			170557	202	202	79%	1e-67	48.74	204	CAD7411035.1	Timema poppensis [CAD7411035.1]
92	unnamed protein product [Timema poppensis]	Timema poppensis	Phasmatodea			170557	196	196	79%	3e-65	49.24	204	CAD7419177.1	Timema poppensis [CAD7419177.1]
93	unnamed protein product [Timema shepardi]	Timema shepardi	Phasmatodea			629360	205	205	79%	1e-68	49.25	204	CAD7259031.1	Timema shepardi [CAD7259031.1]
94	unnamed protein product [Timema shepardi]	Timema shepardi	Phasmatodea			629360	195	195	83%	1e-64	46.89	222	CAD7259032.1	Timema shepardi [CAD7259032.1]
95	unnamed protein product [Timema tahoe]	Timema tahoe	Phasmatodea			61484	202	202	79%	1e-67	48.22	223	CAD7455974.1	Timema tahoe [CAD7455974.1]
96	PREDICTED: glutathione S-transferase [Tribolium castaneum]	Tribolium castaneum	Coleoptera		red flour beetle	7070	231	231	79%	4e-79	54.27	204	XP_970714.1	Tribolium castaneum [XP_970714.1]
97	PREDICTED: glutathione S-transferase [Tribolium castaneum]	Tribolium castaneum	Coleoptera		red flour beetle	7070	214	214	79%	2e-72	50.75	204	XP_970442.1	Tribolium castaneum [XP_970442.1]
98	PREDICTED: glutathione S-transferase [Tribolium castaneum]	Tribolium castaneum	Coleoptera		red flour beetle	7070	212	212	79%	2e-71	50.75	204	XP_969146.1	Tribolium castaneum [XP_969146.1]
99	hypothetical protein [Vespula germanica]	Vespula germanica	Hymenoptera			30212	195	195	81%	1e-64	45.81	215	KAF7388382.1	Vespula germanica [KAF7388382.1]
100	hypothetical protein [Vespula pensylvanica]	Vespula pensylvanica	Hymenoptera		western yellowjacket	30213	195	195	81%	9e-65	45.81	202	KAF7410736.1	Vespula pensylvanica [KAF7410736.1]
101	PREDICTED: glutathione S-transferase-like [Vollenhovia emeryi]	Vollenhovia emeryi	Hymenoptera			411798	197	197	79%	8e-66	47.47	205	XP_011866585.1	Vollenhovia emeryi [XP_011866585.1]
